# Comparative analysis of chloroplast genomes indicated different origin for Indian Tea (*Camellia assamica*) cv TV-1 as compared to Chinese tea

**DOI:** 10.1101/2020.07.13.199133

**Authors:** Hukam C. Rawal, Abhishek Mazumder, Sangeeta Borchetia, Biswajit Bera, S. Soundararajan, R Victor J Ilango, Anoop Kumar Barooah, Nagendra Kumar Singh, Tapan Kumar Mondal

## Abstract

Tea is an important plantation crop of some Asian and African countries. Based upon the morphological characteristics, tea is classified botanically into 2 main types i.e. Assam and China, which are morphologically very distinct. Further, they are so easily pollinated among themselves, that a third category, Cambod type is also described. Although the general consensus of origin of tea is India, Burma and China joining area, yet specific origin of China and Assam tea are not yet clear. In the present study, we made an attempt to understand the origin of Indian tea through the comparative analysis of different chloroplast (cp) genomes under the Camellia genus. Cp genome based phylogenetic analysis indicated that Indian Assam Tea, TV-1 formed a different group from that of China tea, indicating that TV-1 might have undergone different domestication and hence owe different origin. The simple sequence repeats (SSRs) analysis and codon usage distribution pattern also supported the clustering order in the cp genome based phylogenetic tree.
