## Supplementary Tables for "Comparative analysis of chloroplast genomes indicated different origin for Indian Tea (*Camellia assamica*) cv TV-1 as compared to Chinese tea"

### Sheet: S1
Table S1. List of chloroplast (cp) genome sequence used in the analysis
S.	Accession	Species	LENGTH	A	G	C	T
No.
1	NC_031187.1	Actinidia tetramera	157659	48744	28579	29807	50529
2	NC_000932.1	Arabidopsis thaliana	154478	48546	27570	28496	49866
3	MH460639.1	Camellia assamica	157353	48865	28831	29931	49726
4	NC_035574.1	Camellia azalea	157039	48793	28708	29863	49675
5	NC_037472.1	Camellia chekiangoleosa	156971	48761	28683	29849	49678
6	NC_022459.1	Camellia cuspidata	156618	48634	28639	29800	49545
7	NC_022460.1	Camellia danzaiensis	156576	48611	28655	29810	49500
8	NC_024659.1	Camellia grandibracteata	157127	48817	28717	29878	49715
9	NC_022461.1	Camellia impressinervis	156892	48714	28703	29861	49614
10	NC_036830.1	Camellia japonica	156606	48633	28639	29802	49532
11	NC_024660.1	Camellia leptophylla	157102	48807	28729	29869	49697
12	NC_024661.1	Camellia petelotii	157121	48817	28721	29870	49713
13	NC_022462.1	Camellia pitardii	156585	48620	28655	29807	49503
14	NC_024662.1	Camellia pubicosta	157076	48797	28708	29885	49686
15	NC_024663.1	Camellia reticulata	156971	48762	28710	29853	49646
16	NC_020019.1	Camellia sinensis	157103	48813	28731	29878	49680
17	MH019307.1	Camellia sinensis var. assamica	157100	48802	28711	29872	49715
18	NC_022264.1	Camellia taliensis	156974	48766	28718	29864	49626
19	NC_022463.1	Camellia yunnanensis	156592	48650	28651	29797	49494
20	MK862266.1	Coffea arabica	155187	47994	28507	29584	49102
21	NC_001319.1	Marchantia paleacea	121024	42896	17556	17309	43263
22	NC_008155.1	Oryza sativa	134496	41231	26323	26129	40813
23	NC_007898.3	Solanum lycopersicum	155461	47640	28936	29924	48961
24	NC_019616.1	Vaccinium macrocarpon	176045	54836	31859	32930	56420
25	NC_007957.1	Vitis vinifera	160928	49793	29503	30681	50951

### Sheet: S2
Table S2. Basic features in shortlisted 7 cp genomes
Features	C. assamica	C. leptophylla	C. sinensis	C. pubicosta	C. grandibracteata	C. sinensis var. assamica	C. taliensis
cp Genome size (bp)	157353	157102	157103	157076	157127	157100	156974
LSC Region (bp)	87213	86648	86645	86650	86657	86649	86672
SSC Region (bp)	18078	18276	18276	18280	18286	18285	18436
IR Region (bp)	26031	26089	26091	26073	26092	26083	25933
Number of Genes	126	135	134	135	135	130	140
Protein-coding genes	89	90	89	90	90	86	89
tRNAs	29	37	37	37	37	36	40
rRNAs	8	8	8	8	8	8	8

### Sheet: S3
	Table S3. List of genes in shortlisted 7 cp genomes
	C. assamica	C. leptophylla	C. sinensis	C. pubicosta	C. grandibracteata	C. sinensis var. assamica	C. taliensis
	accD	accD	accD	accD	accD	accD	accD
	atpA	atpA	atpA	atpA	atpA	atpA	atpA
	atpB	atpB	atpB	atpB	atpB	atpB	atpB
	atpE	atpE	atpE	atpE	atpE	atpE	atpE
	atpF	atpF	atpF	atpF	atpF	atpF	atpF
	atpH	atpH	atpH	atpH	atpH	atpH	atpH
	atpI	atpI	atpI	atpI	atpI	atpI	atpI
	ccsA	ccsA	ccsA	ccsA	ccsA	ccsA	ccsA
	cemA	cemA	cemA	cemA	cemA	cemA	cemA
	clpP	clpP	clpP	clpP	clpP	clpP	clpP
	infA	infA	infA	infA	infA	infA	infA
	matK	matK	matK	matK	matK	matK	matK
	ndhA	ndhA	ndhA	ndhA	ndhA	ndhA	ndhA
	ndhB	ndhB	ndhB	ndhB	ndhB	ndhB	ndhB
	ndhB	ndhB	ndhB	ndhB	ndhB	ndhB	ndhB
	ndhC	ndhC	ndhC	ndhC	ndhC	ndhC	ndhC
	ndhD	ndhD	ndhD	ndhD	ndhD	ndhD	ndhD
	ndhE	ndhE	ndhE	ndhE	ndhE	ndhE	ndhE
	ndhF	ndhF	ndhF	ndhF	ndhF	ndhF	ndhF
	ndhG	ndhG	ndhG	ndhG	ndhG	ndhG	ndhG
	ndhH	ndhH	ndhH	ndhH	ndhH	ndhH	ndhH
	ndhI	ndhI	ndhI	ndhI	ndhI	ndhI	ndhI
	ndhJ	ndhJ	ndhJ	ndhJ	ndhJ	ndhJ	ndhJ
	ndhK	ndhK	ndhK	ndhK	ndhK	ndhK	ndhK
	petA	petA	petA	petA	petA	petA	petA
	petB	petB	petB	petB	petB	petB	petB
	petD	petD	petD	petD	petD	petD	petD
	petG	petG	petG	petG	petG	petG	petG
	petL	petL	petL	petL	petL	petL	petL
	petN	petN	petN	petN	petN	petN	petN
	psaA	psaA	psaA	psaA	psaA	psaA	psaA
	psaB	psaB	psaB	psaB	psaB	psaB	psaB
	psaC	psaC	psaC	psaC	psaC	psaC	psaC
	psaI	psaI	psaI	psaI	psaI	psaI	psaI
	psaJ	psaJ	psaJ	psaJ	psaJ	psaJ	psaJ
	psbA	psbA	psbA	psbA	psbA	psbA	psbA
	psbB	psbB	psbB	psbB	psbB	psbB	psbB
	psbC	psbC	psbC	psbC	psbC	psbC	psbC
	psbD	psbD	psbD	psbD	psbD	psbD	psbD
	psbE	psbE	psbE	psbE	psbE	psbE	psbE
	psbF	psbF	psbF	psbF	psbF	psbF	psbF
	psbH	psbH	psbH	psbH	psbH	psbH	psbH
	psbI	psbI	psbI	psbI	psbI	psbI	psbI
	psbJ	psbJ	psbJ	psbJ	psbJ	psbJ	psbJ
	psbK	psbK	psbK	psbK	psbK	psbK	psbK
	psbL	psbL	psbL	psbL	psbL	psbL	psbL
	psbM	psbM	psbM	psbM	psbM	psbM	psbM
	psbN	psbN	psbN	psbN	psbN	psbN	psbN
	psbT	psbT	psbT	psbT	psbT	psbT	psbT
	psbZ	psbZ	psbZ	psbZ	psbZ	psbZ	---
	rbcL	rbcL	rbcL	rbcL	rbcL	rbcL	rbcL
	rpl14	rpl14	rpl14	rpl14	rpl14	rpl14	rpl14
	rpl16	rpl16	rpl16	rpl16	rpl16	rpl16	rpl16
	rpl2	rpl2	rpl2	rpl2	rpl2	rpl2	rpl2
	rpl2	rpl2	rpl2	rpl2	rpl2	rpl2	rpl2
	rpl20	rpl20	rpl20	rpl20	rpl20	rpl20	rpl20
	rpl22	rpl22	rpl22	rpl22	rpl22	rpl22	rpl22
	rpl23	rpl23	rpl23	rpl23	rpl23	rpl23	rpl23
	rpl23	rpl23	rpl23	rpl23	rpl23	rpl23	rpl23
	rpl32	rpl32	rpl32	rpl32	rpl32	rpl32	rpl32
	rpl33	rpl33	rpl33	rpl33	rpl33	rpl33	rpl33
	rpl36	rpl36	rpl36	rpl36	rpl36	rpl36	rpl36
	rpoA	rpoA	rpoA	rpoA	rpoA	rpoA	rpoA
	rpoB	rpoB	rpoB	rpoB	rpoB	rpoB	rpoB
	rpoC1	rpoC1	rpoC1	rpoC1	rpoC1	rpoC1	rpoC1
	rpoC2	rpoC2	rpoC2	rpoC2	rpoC2	rpoC2	rpoC2
	rps11	rps11	rps11	rps11	rps11	rps11	rps11
	rps12	rps12	rps12	rps12	rps12	rps12	rps12
	rps12	rps12	rps12	rps12	rps12	---	rps12
	rps14	rps14	rps14	rps14	rps14	rps14	rps14
	rps15	rps15	rps15	rps15	rps15	rps15	rps15
	rps16	rps16	rps16	rps16	rps16	rps16	rps16
	rps18	rps18	rps18	rps18	rps18	rps18	rps18
	rps19	rps19	rps19	rps19	rps19	---	rps19
	---	---	rps19	---	---	---	---
	rps2	rps2	rps2	rps2	rps2	rps2	rps2
	rps3	rps3	rps3	rps3	rps3	rps3	rps3
	rps4	rps4	rps4	rps4	rps4	rps4	rps4
	rps7	rps7	rps7	rps7	rps7	rps7	rps7
	rps7	rps7	rps7	rps7	rps7	rps7	rps7
	rps8	rps8	rps8	rps8	rps8	rps8	rps8
	ycf1	ycf1	ycf1	ycf1	ycf1	ycf1	ycf1
	ycf15	ycf1	ycf1	ycf1	ycf1	ycf1	ycf15
	ycf15	ycf15	ycf15	ycf15	ycf15	ycf15	ycf15
	ycf15	ycf15	ycf15	ycf15	ycf15	ycf15	ycf2
	ycf15	ycf2	ycf2	ycf2	ycf2	ycf2	ycf2
	ycf2	ycf2	ycf2	ycf2	ycf2	ycf2	ycf3
	ycf2	ycf3	ycf3	ycf3	ycf3	ycf3	ycf4
	ycf3	ycf4	ycf4	ycf4	ycf4	ycf4	orf188
	ycf4	orf42	rrn16	orf42	orf42	rrn16S	orf42
	rrn16S	orf42	rrn16	orf42	orf42	rrn16S	lhbA
	rrn16S	rrn16S	rrn23	rrn16S	rrn16S	rrn23S	rrn16
	rrn23S	rrn16S	rrn23	rrn16S	rrn16S	rrn23S	rrn16
	rrn23S	rrn23S	rrn4.5	rrn23S	rrn23S	rrn4.5S	rrn23
	rrn4.5S	rrn23S	rrn4.5	rrn23S	rrn23S	rrn4.5S	rrn23
	rrn4.5S	rrn4.5S	rrn5	rrn4.5S	rrn4.5S	rrn5S	rrn4.5
	rrn5S	rrn4.5S	rrn5	rrn4.5S	rrn4.5S	rrn5S	rrn4.5
	rrn5S	rrn5S	tRNA-Ala	rrn5S	rrn5S	trnA-UGC	rrn5
	trnC-GCA	rrn5S	tRNA-Ala	rrn5S	rrn5S	trnC-GCA	rrn5
	trnD-GTC	trnA-UGC	tRNA-Arg	trnA-UGC	trnA-UGC	trnD-GUC	trnA-UGC
	trnE-TTC	trnA-UGC	tRNA-Arg	trnA-UGC	trnA-UGC	trnE-UUC	trnA-UGC
	trnF-GAA	trnC-GCA	tRNA-Arg	trnC-GCA	trnC-GCA	trnF-GAA	trnC-GCA
	trnG-GCC	trnD-GUC	tRNA-Asn	trnD-GUC	trnD-GUC	trnfM-CAU	trnD-GUC
	trnH-GTG	trnE-UUC	tRNA-Asn	trnE-UUC	trnE-UUC	trnG-UCC	trnE-UUC
	trnI-CAT	trnF-GAA	tRNA-Asp	trnF-GAA	trnF-GAA	trnG-UCC	trnF-GAA
	trnI-CAT	trnfM-CAU	tRNA-Cys	trnfM-CAU	trnfM-CAU	trnH-GUG	trnfM-CAU
	trnL-CAA	trnG-GCC	tRNA-fM	trnG-GCC	trnG-GCC	trnI-CAU	trnG
	trnL-CAA	trnG-UCC	tRNA-Gln	trnG-UCC	trnG-UCC	trnI-CAU	trnG-UCC
	trnL-TAG	trnH-GUG	tRNA-Glu	trnH-GUG	trnH-GUG	trnI-GAU	trnH-GUG
	trnM-CAT	trnI-CAU	tRNA-Gly	trnI-CAU	trnI-CAU	trnI-GAU	trnI-CAU
	trnM-CAT	trnI-CAU	tRNA-Gly	trnI-CAU	trnI-CAU	trnK-UUU	trnI-CAU
	trnN-GTT	trnI-GAU	tRNA-His	trnI-GAU	trnI-GAU	trnL-CAA	trnI-GAU
	trnN-GTT	trnI-GAU	tRNA-His	trnI-GAU	trnI-GAU	trnL-CAA	trnI-GAU
	trnP-TGG	trnK-UUU	tRNA-His	trnK-UUU	trnK-UUU	trnL-UAA	trnK-UUU
	trnQ-TTG	trnL-CAA	tRNA-Ile	trnL-CAA	trnL-CAA	trnL-UAG	trnL-CAA
	trnR-ACG	trnL-CAA	tRNA-Ile	trnL-CAA	trnL-CAA	trnM-CAU	trnL-CAA
	trnR-ACG	trnL-UAA	tRNA-Leu	trnL-UAA	trnL-UAA	trnN-GUU	trnL-UAA
	trnR-TCT	trnL-UAG	tRNA-Leu	trnL-UAG	trnL-UAG	trnN-GUU	trnL-UAG
	trnS-GCT	trnM-CAU	tRNA-Leu	trnM-CAU	trnM-CAU	trnP-UGG	trnM-CAU
	trnS-GGA	trnN-GUU	tRNA-Leu	trnN-GUU	trnN-GUU	trnQ-UUG	trnM-CAU
	trnS-TGA	trnN-GUU	tRNA-Lys	trnN-GUU	trnN-GUU	trnR-ACG	trnN-GUU
	trnT-GGT	trnP-UGG	tRNA-Met	trnP-UGG	trnP-UGG	trnR-ACG	trnN-GUU
	trnT-TGT	trnQ-UUG	tRNA-Phe	trnQ-UUG	trnQ-UUG	trnR-UCU	trnP-GGG
	trnV-GAC	trnR-ACG	tRNA-Pro	trnR-ACG	trnR-ACG	trnS-GCU	trnP-UGG
	trnV-GAC	trnR-ACG	tRNA-Ser	trnR-ACG	trnR-ACG	trnS-GGA	trnQ-UUG
	trnW-CCA	trnR-UCU	tRNA-Ser	trnR-UCU	trnR-UCU	trnS-UGA	trnR-ACG
	trnY-GTA	trnS-GCU	tRNA-Ser	trnS-GCU	trnS-GCU	trnT-GGU	trnR-ACG
		trnS-GGA	tRNA-Thr	trnS-GGA	trnS-GGA	trnT-UGU	trnR-UCU
		trnS-UGA	tRNA-Thr	trnS-UGA	trnS-UGA	trnV-GAC	trnS-GCU
		trnT-GGU	tRNA-Trp	trnT-GGU	trnT-GGU	trnV-GAC	trnS-GGA
		trnT-UGU	tRNA-Tyr	trnT-UGU	trnT-UGU	trnV-UAC	trnS-UGA
		trnV-GAC	tRNA-Val	trnV-GAC	trnV-GAC	trnW-CCA	trnT-GGU
		trnV-GAC	tRNA-Val	trnV-GAC	trnV-GAC	trnY-GUA	trnT-GGU
		trnV-UAC	tRNA-Val	trnV-UAC	trnV-UAC		trnT-UGU
		trnW-CCA		trnW-CCA	trnW-CCA		trnV-GAC
		trnY-GUA		trnY-GUA	trnY-GUA		trnV-GAC
							trnV-UAC
							trnW-CCA
							trnY-GUA

### Sheet: S4
Table S4. Distribution to different repeat type classes
	C. assamica	C. leptophylla	C. sinensis	C. pubicosta	C. grandibracteata	C. sinensis var. assamica	C. taliensis
Mono	157	157	157	156	159	160	158
Di	41	41	41	41	41	41	41
Tri	1	1	1	1	1	1	2
Tetra	11	12	11	11	10	10	10
Hexa	2	2	2	2	2	2	0
Total	212	213	212	211	213	214	211

### Sheet: S5
Table S5. Frequency of identified SSR motifs
SSR motifs	C. assamica	C. leptophylla	C. sinensis	C. pubicosta	C. grandibracteata	C. sinensis var. assamica	C. taliensis
A	61	63	64	62	61	61	64
C	3	3	3	3	3	3	3
G	2	2	2	2	2	2	2
T	91	89	88	89	93	94	89
AG	3	3	3	3	3	3	3
AT	15	15	15	15	15	15	15
CT	3	3	3	3	3	3	3
GA	5	5	5	5	5	5	5
TA	10	10	10	10	10	10	10
TC	5	5	5	5	5	5	5
ATT	0	0	0	0	0	0	1
TTC	1	1	1	1	1	1	1
AAAT	2	2	2	2	2	2	0
AATA	0	1	1	1	1	1	1
AGAT	1	1	1	1	1	1	1
ATAG	1	1	1	1	1	1	1
CCCT	1	1	1	1	0	0	1
GAAA	1	1	1	1	1	1	1
GAGG	1	1	1	0	0	0	1
GTCT	1	1	1	1	1	1	1
TCTA	1	1	1	1	1	1	1
TCTT	1	1	0	1	1	1	1
TTTC	1	1	1	1	1	1	1
AAAAAG	1	1	1	1	1	1	0
CTTTTT	1	1	1	1	1	1	0

### Sheet: S6
Table 3. The codon usage frequency distribution in terms of RSCU values among seven cp genomes Camellia genus
Amino Acid	Codon	C. assamica	C. leptophylla	C. sinensis	C. pubicosta	C. grandibracteata	C. sinensis var. assamica	C. taliensis
A	GCA	1.112	1.145	1.137	1.142	1.14	1.137	1.145
A	GCC	0.66	0.64	0.647	0.64	0.64	0.642	0.648
A	GCG	0.393	0.395	0.386	0.392	0.392	0.383	0.38
A	GCT	1.834	1.821	1.83	1.827	1.828	1.839	1.827
C	TGC	0.488	0.468	0.468	0.468	0.468	0.475	0.466
C	TGT	1.512	1.532	1.532	1.532	1.532	1.525	1.534
D	GAC	0.381	0.37	0.366	0.369	0.369	0.369	0.361
D	GAT	1.619	1.63	1.634	1.631	1.631	1.631	1.639
E	GAA	1.486	1.527	1.512	1.528	1.529	1.508	1.509
E	GAG	0.514	0.473	0.488	0.472	0.471	0.492	0.491
F	TTC	0.733	0.68	0.713	0.68	0.684	0.723	0.72
F	TTT	1.267	1.32	1.287	1.32	1.316	1.277	1.28
G	GGA	1.625	1.633	1.641	1.633	1.634	1.637	1.648
G	GGC	0.415	0.42	0.417	0.418	0.42	0.413	0.41
G	GGG	0.679	0.651	0.676	0.651	0.649	0.674	0.673
G	GGT	1.281	1.296	1.266	1.298	1.297	1.276	1.269
H	CAC	0.44	0.415	0.425	0.417	0.419	0.432	0.426
H	CAT	1.56	1.585	1.575	1.583	1.581	1.568	1.574
I	ATA	0.931	0.959	0.963	0.957	0.955	0.958	0.959
I	ATC	0.609	0.585	0.596	0.586	0.583	0.599	0.6
I	ATT	1.46	1.456	1.441	1.457	1.462	1.442	1.441
K	AAA	1.463	1.519	1.487	1.521	1.521	1.481	1.492
K	AAG	0.537	0.481	0.513	0.479	0.479	0.519	0.508
L	CTA	0.814	0.799	0.799	0.802	0.803	0.806	0.813
L	CTC	0.464	0.419	0.432	0.421	0.421	0.446	0.429
L	CTG	0.385	0.373	0.393	0.374	0.373	0.394	0.393
L	CTT	1.248	1.235	1.254	1.233	1.238	1.26	1.266
L	TTA	1.849	1.984	1.905	1.98	1.981	1.889	1.896
L	TTG	1.241	1.189	1.217	1.19	1.185	1.204	1.202
N	AAC	0.469	0.446	0.457	0.45	0.448	0.458	0.463
N	AAT	1.531	1.554	1.543	1.55	1.552	1.542	1.537
P	CCA	1.176	1.186	1.191	1.182	1.181	1.176	1.187
P	CCC	0.702	0.695	0.704	0.699	0.696	0.703	0.698
P	CCG	0.496	0.488	0.502	0.488	0.489	0.509	0.507
P	CCT	1.626	1.631	1.603	1.631	1.634	1.612	1.609
Q	CAA	1.511	1.539	1.525	1.539	1.539	1.528	1.534
Q	CAG	0.489	0.461	0.475	0.461	0.461	0.472	0.466
R	AGA	1.783	1.855	1.856	1.855	1.854	1.862	1.864
R	AGG	0.628	0.563	0.621	0.572	0.573	0.624	0.614
R	CGA	1.451	1.456	1.442	1.452	1.455	1.441	1.432
R	CGC	0.344	0.329	0.331	0.329	0.326	0.331	0.324
R	CGG	0.428	0.391	0.422	0.391	0.391	0.421	0.417
R	CGT	1.367	1.406	1.329	1.402	1.401	1.32	1.35
S	AGC	0.346	0.348	0.343	0.348	0.348	0.338	0.337
S	AGT	1.249	1.267	1.215	1.266	1.266	1.229	1.227
S	TCA	1.141	1.182	1.191	1.181	1.181	1.192	1.187
S	TCC	0.959	0.899	0.941	0.899	0.899	0.937	0.947
S	TCG	0.515	0.476	0.508	0.479	0.479	0.521	0.512
S	TCT	1.789	1.828	1.801	1.827	1.827	1.782	1.79
T	ACA	1.21	1.222	1.229	1.227	1.227	1.235	1.217
T	ACC	0.728	0.745	0.73	0.746	0.744	0.732	0.732
T	ACG	0.417	0.384	0.412	0.384	0.383	0.419	0.416
T	ACT	1.644	1.65	1.629	1.643	1.646	1.614	1.635
V	GTA	1.491	1.521	1.503	1.526	1.527	1.493	1.501
V	GTC	0.474	0.456	0.462	0.452	0.453	0.477	0.467
V	GTG	0.558	0.534	0.555	0.535	0.537	0.553	0.551
V	GTT	1.477	1.488	1.481	1.487	1.482	1.476	1.481
W	TGG	1	1	1	1	1	1	1
Y	TAC	0.377	0.401	0.395	0.4	0.4	0.388	0.392
Y	TAT	1.623	1.599	1.605	1.6	1.6	1.612	1.608
